# CD74^+^ fibroblasts proliferate upon mechanical stretching to promote angiogenesis in keloid

**DOI:** 10.1101/2024.05.05.592627

**Authors:** Jingheng Zhang, Shuyao Li, Chunmei Kuang, Yunfan Shen, Haibin Yu, Fang Chen, Ruijun Tang, Song Mao, Lu Lv, Min Qi, Jianglin Zhang, Kai Yuan

**Author notes:** Correspondence: Kai Yuan,; Jianglin Zhang,; Min Qi. **Author Contributions:** J.H.Z, K.Y, J.L.Z, and M.Q. designed research; J.H.Z and S.Y.L performed the experiment; F.C., R.J.T., S.M. and L.L. analyzed data; J.H.Z, S.Y.L., C.M.K., Y.F.S., H.B.Y, K.Y, J.L.Z, and M.Q wrote the manuscript. **Competing Interests:** The authors declare no competing interest.

## Abstract

The healing of human skin wounds is susceptible to perturbation caused by excessive mechanical stretching, resulting in enlarged scars, hypertrophic scars, or even keloids in predisposed individuals. Keloids are fibro-proliferative scar tissues that extend beyond the initial wound boundary, consisting of the actively progressing leading edge and the quiescent center. The stretch-associated outgrowth and enhanced angiogenesis are two features of the leading edge of keloids. However, which cell population is responsible for transducing the mechanical stimulation to the pathological alterations of keloid tissues remains unclear. Herein, through joint analysis of single-cell RNA sequencing of keloid specimens and RNA sequencing of stretched keloid fibroblasts, we identified CD74^+^ fibroblasts, a previously unappreciated subset of fibroblasts, as a key player in stretch-induced keloid progression. Examination of macrophage markers suggested a possible myeloid origin of the CD74^+^ fibroblasts. Immunostaining of keloid cryosections depicted a predominant distribution of CD74^+^ fibroblasts in the leading edge, interacting with vasculature. CD74^+^ fibroblasts possessed pro-angiogenic and migratory capacities, as revealed by *in vitro* transwell and tube formation assays on purified CD74^+^ fibroblasts. Additionally, these cells underwent proliferation upon stretching, through PIEZO1-mediated calcium influx and the downstream ERK and AKT signaling. Collectively, our findings propose a model wherein CD74^+^ fibroblasts serve as pivotal drivers of stretch-induced keloid progression, fueled by their proliferative, pro-angiogenic, and migratory capacities. Targeting the attributes of CD74^+^ fibroblasts hold promise as a therapeutic strategy for keloid management.

**Significance statement:** Keloids are fibro-proliferative scars resulting from aberrant skin wound healing processes, consisting of the actively progressing leading edge and the quiescent center. Mechanical stretching and neo-vascularization have both been implicated in keloid progression, yet little is known about whether they are interconnected. Herein, we demonstrated that CD74^+^ fibroblasts, a previously undiscovered fibroblast subset, possessed heightened pro-angiogenic and migratory capacities, and underwent proliferation upon mechanical stretching, thereby facilitating the progression of the leading edge of keloids. Examination of macrophage markers suggested a possible myeloid origin of CD74^+^ fibroblasts. Our findings uncover the connection between stretch-induced keloid progression and neo-vascularization through CD74^+^ fibroblasts and provide valuable insights into potential therapeutic interventions.
