## Supplementary material for "CD74^+^ fibroblasts proliferate upon mechanical stretching to promote angiogenesis in keloid": SI Appendix

Gene_names	pvals	logfoldchanges	comment
CD74	0	4.7724504	genes up-regulated in subtype 0
HLA-DRB1	0	4.8180156	genes up-regulated in subtype 0
HLA-DRA	0	4.528752	genes up-regulated in subtype 0
IFI27	0	2.574397	genes up-regulated in subtype 0
ADIRF	0	2.3977869	genes up-regulated in subtype 0
A2M	0	4.246893	genes up-regulated in subtype 0
AQP1	0	3.5001974	genes up-regulated in subtype 0
COL4A2	0	3.260795	genes up-regulated in subtype 0
COL4A1	0	3.2877705	genes up-regulated in subtype 0
CCL14	0	4.056289	genes up-regulated in subtype 0
CD9	0	2.3470972	genes up-regulated in subtype 0
TM4SF1	0	3.9990308	genes up-regulated in subtype 0
PECAM1	8.05E-295	4.776477	genes up-regulated in subtype 0
PLVAP	3.74E-274	5.073328	genes up-regulated in subtype 0
HLA-DPB1	3.79E-254	3.4220614	genes up-regulated in subtype 0
ETS2	4.85E-241	3.3411357	genes up-regulated in subtype 0
HLA-DPA1	7.75E-238	4.2648487	genes up-regulated in subtype 0
ACKR1	2.17E-235	4.9272656	genes up-regulated in subtype 0
SOCS3	1.92E-230	1.8329675	genes up-regulated in subtype 0
TIMP3	6.22E-225	1.5828987	genes up-regulated in subtype 0
CRIP2	2.50E-216	2.343783	genes up-regulated in subtype 0
VWF	4.47E-211	4.789549	genes up-regulated in subtype 0
RGS5	5.72E-211	4.6621084	genes up-regulated in subtype 0
SPRY1	2.13E-208	2.7705991	genes up-regulated in subtype 0
SELENOP	7.26E-205	1.9060925	genes up-regulated in subtype 0
KRT1	8.03E-202	2.798859	genes up-regulated in subtype 0
HBB	8.47E-198	4.425563	genes up-regulated in subtype 0
SPTBN1	1.02E-193	1.7143104	genes up-regulated in subtype 0
MEF2C	6.33E-185	2.6403668	genes up-regulated in subtype 0
HES1	3.29E-182	1.4706514	genes up-regulated in subtype 0
TGFBR2	2.62E-180	1.8116281	genes up-regulated in subtype 0
CALCRL	5.96E-179	4.122646	genes up-regulated in subtype 0
ARHGAP29	1.40E-177	2.5162132	genes up-regulated in subtype 0
HBA2	6.14E-176	5.123147	genes up-regulated in subtype 0
CTSC	2.29E-173	1.7527963	genes up-regulated in subtype 0
SYNE2	3.02E-171	3.1803617	genes up-regulated in subtype 0
NR2F2	5.82E-171	2.0934992	genes up-regulated in subtype 0
ITGA6	2.80E-170	5.0186386	genes up-regulated in subtype 0
EPAS1	5.68E-170	2.2591817	genes up-regulated in subtype 0
RAMP2	3.28E-169	3.8338654	genes up-regulated in subtype 0
RNASE1	1.34E-168	4.3301177	genes up-regulated in subtype 0
TUBB4B	4.48E-168	1.4369503	genes up-regulated in subtype 0
COL15A1	8.96E-168	2.0697067	genes up-regulated in subtype 0
DSP	5.88E-167	2.7701042	genes up-regulated in subtype 0
KRT14	1.27E-163	2.9134347	genes up-regulated in subtype 0
EGFL7	5.14E-161	3.586874	genes up-regulated in subtype 0
CDKN1A	1.34E-156	1.5470271	genes up-regulated in subtype 0
NPDC1	1.01E-155	2.708705	genes up-regulated in subtype 0
ADGRL4	5.41E-155	3.6741624	genes up-regulated in subtype 0
SRGN	3.52E-153	3.8184538	genes up-regulated in subtype 0
BST2	3.30E-149	3.2034602	genes up-regulated in subtype 0
PDLIM1	2.94E-147	1.5963823	genes up-regulated in subtype 0
TFPI	7.15E-144	2.567092	genes up-regulated in subtype 0
MCAM	1.24E-142	4.0871725	genes up-regulated in subtype 0
STOM	1.61E-140	1.9391519	genes up-regulated in subtype 0
NFIA	4.17E-140	1.7955328	genes up-regulated in subtype 0
GAS5	9.71E-136	1.4765972	genes up-regulated in subtype 0
ID1	1.62E-133	1.3615142	genes up-regulated in subtype 0
MGLL	8.43E-133	3.04932	genes up-regulated in subtype 0
GLUL	1.28E-131	1.9268045	genes up-regulated in subtype 0
LGALS7B	1.15E-130	2.957934	genes up-regulated in subtype 0
SFN	8.19E-128	3.138875	genes up-regulated in subtype 0
ARHGDIB	1.46E-122	3.0574732	genes up-regulated in subtype 0
ENG	8.60E-121	1.6980332	genes up-regulated in subtype 0
CD34	2.47E-117	2.7889576	genes up-regulated in subtype 0
MIDN	2.75E-117	1.4657263	genes up-regulated in subtype 0
MTUS1	3.15E-117	2.7513134	genes up-regulated in subtype 0
NAMPT	2.60E-115	1.8438016	genes up-regulated in subtype 0
SNHG7	9.77E-115	1.2905048	genes up-regulated in subtype 0
EPS8	1.23E-111	1.7198399	genes up-regulated in subtype 0
PTGDS	2.52E-109	1.3392371	genes up-regulated in subtype 0
SOD3	1.70E-108	1.882849	genes up-regulated in subtype 0
BRD2	1.90E-108	1.1794351	genes up-regulated in subtype 0
NDRG1	4.82E-108	1.652174	genes up-regulated in subtype 0
CRIM1	4.13E-107	2.1265912	genes up-regulated in subtype 0
CCL2	2.23E-105	2.586675	genes up-regulated in subtype 0
PALM2-AKAP2	3.88E-104	1.6238278	genes up-regulated in subtype 0
ECE1	4.73E-104	2.6290715	genes up-regulated in subtype 0
IFITM1	6.68E-101	1.7910752	genes up-regulated in subtype 0
NR4A1	1.56E-97	0.8954843	genes up-regulated in subtype 0
NFIB	8.89E-97	1.1256697	genes up-regulated in subtype 0
DMKN	7.97E-96	2.4911044	genes up-regulated in subtype 0
PIM3	3.43E-94	1.4521885	genes up-regulated in subtype 0
CXCL12	6.92E-94	1.1160553	genes up-regulated in subtype 0
IL6ST	3.30E-93	1.0934407	genes up-regulated in subtype 0
CCND1	7.59E-92	1.8958504	genes up-regulated in subtype 0
ICAM1	8.83E-91	2.1691344	genes up-regulated in subtype 0
RGS16	1.23E-89	1.3276088	genes up-regulated in subtype 0
BTG2	2.33E-89	1.5691674	genes up-regulated in subtype 0
UTRN	5.74E-88	1.5291412	genes up-regulated in subtype 0
APOD	5.00E-83	2.18635	genes up-regulated in subtype 0
ADAM15	1.02E-82	2.3357863	genes up-regulated in subtype 0
KLF4	1.39E-81	0.93547314	genes up-regulated in subtype 0
HIST1H4C	9.85E-80	1.1511611	genes up-regulated in subtype 0
MYC	1.63E-79	1.5592885	genes up-regulated in subtype 0
ID2	1.55E-77	1.0516578	genes up-regulated in subtype 0
ETS1	1.25E-76	1.3956227	genes up-regulated in subtype 0
NCOA7	2.04E-72	1.4562347	genes up-regulated in subtype 0
NOTCH3	2.71E-72	1.5352347	genes up-regulated in subtype 0
TSC22D3	4.26E-72	1.0770481	genes up-regulated in subtype 0
ARL6IP1	7.05E-72	1.0377055	genes up-regulated in subtype 0
CXCL2	2.11E-69	1.3307059	genes up-regulated in subtype 0
GGT5	8.93E-68	1.1775419	genes up-regulated in subtype 0
UBXN1	9.06E-68	1.0679272	genes up-regulated in subtype 0
KMT2E	2.80E-67	1.0116444	genes up-regulated in subtype 0
ACTA2	9.35E-66	1.2039413	genes up-regulated in subtype 0
INTS6	3.38E-65	1.1688229	genes up-regulated in subtype 0
TNFSF10	9.27E-65	1.5723708	genes up-regulated in subtype 0
NFE2L2	3.24E-64	0.93936676	genes up-regulated in subtype 0
TACC1	3.65E-64	1.0453852	genes up-regulated in subtype 0
ARL4A	1.06E-63	1.734138	genes up-regulated in subtype 0
TNFAIP3	1.10E-63	1.350907	genes up-regulated in subtype 0
KCTD12	1.27E-61	1.0952883	genes up-regulated in subtype 0
SLC2A3	7.73E-61	0.88711876	genes up-regulated in subtype 0
RHOB	2.90E-59	0.9515121	genes up-regulated in subtype 0
MYCBP2	2.39E-57	1.1614406	genes up-regulated in subtype 0
PRCP	3.29E-57	1.4006132	genes up-regulated in subtype 0
IRF1	5.26E-57	0.9988574	genes up-regulated in subtype 0
KLF2	1.94E-56	0.79256904	genes up-regulated in subtype 0
GADD45A	7.45E-56	0.8560848	genes up-regulated in subtype 0
KRTDAP	6.50E-55	1.5307505	genes up-regulated in subtype 0
HEXIM1	4.07E-54	1.2450042	genes up-regulated in subtype 0
PSME1	5.53E-53	0.8981043	genes up-regulated in subtype 0
KLF9	6.18E-53	0.89381886	genes up-regulated in subtype 0
ELK3	2.85E-52	0.95521116	genes up-regulated in subtype 0
NR4A2	5.96E-52	0.79315376	genes up-regulated in subtype 0
CAV2	6.10E-52	1.257102	genes up-regulated in subtype 0
EMP2	1.02E-51	0.9737039	genes up-regulated in subtype 0
DDIT4	4.30E-51	0.7471266	genes up-regulated in subtype 0
KDM6B	2.60E-49	1.2536479	genes up-regulated in subtype 0
SASH1	3.26E-49	1.1241505	genes up-regulated in subtype 0
PROS1	4.57E-49	1.2955863	genes up-regulated in subtype 0
PLXND1	1.44E-48	1.2449284	genes up-regulated in subtype 0
SLC9A3R2	2.37E-48	1.2192928	genes up-regulated in subtype 0
UACA	3.87E-48	0.9531591	genes up-regulated in subtype 0
CCDC50	5.73E-47	1.1846942	genes up-regulated in subtype 0
MYLIP	6.92E-47	1.2175548	genes up-regulated in subtype 0
LBH	9.60E-47	1.2808859	genes up-regulated in subtype 0
PSMB8	3.33E-45	1.0510957	genes up-regulated in subtype 0
TMEM123	7.53E-45	0.9820863	genes up-regulated in subtype 0
AMD1	1.04E-44	1.0598027	genes up-regulated in subtype 0
DUSP23	1.87E-44	1.213003	genes up-regulated in subtype 0
ZEB2	5.30E-44	0.8033417	genes up-regulated in subtype 0
EBF1	6.30E-44	0.9784799	genes up-regulated in subtype 0
NASP	9.65E-44	0.89048517	genes up-regulated in subtype 0
ATP2B1	4.25E-43	1.1246907	genes up-regulated in subtype 0
JAG1	6.51E-43	1.028102	genes up-regulated in subtype 0
FXYD5	9.57E-42	0.8562499	genes up-regulated in subtype 0
IER5L	2.85E-41	0.8267733	genes up-regulated in subtype 0
SYF2	6.69E-41	0.80019695	genes up-regulated in subtype 0
PLPP3	9.55E-41	0.84371746	genes up-regulated in subtype 0
IRF2BP2	1.04E-38	0.79348785	genes up-regulated in subtype 0
UBE2S	1.34E-38	0.7294266	genes up-regulated in subtype 0
SNHG32	1.50E-37	1.0322926	genes up-regulated in subtype 0
ZBTB7A	2.27E-37	0.8302936	genes up-regulated in subtype 0
EIF3L	9.02E-37	0.8274041	genes up-regulated in subtype 0
CCNL1	1.94E-36	0.682094	genes up-regulated in subtype 0
PDCD4	4.26E-35	0.9513673	genes up-regulated in subtype 0
PTPN12	1.74E-34	0.9430521	genes up-regulated in subtype 0
MEF2A	2.96E-34	0.7914324	genes up-regulated in subtype 0
HIPK3	3.48E-34	1.052787	genes up-regulated in subtype 0
ATP1B3	3.48E-34	0.7319007	genes up-regulated in subtype 0
MPRIP	8.87E-34	0.98732686	genes up-regulated in subtype 0
TAPBP	1.02E-33	0.8452872	genes up-regulated in subtype 0
SPTAN1	1.28E-33	0.7317152	genes up-regulated in subtype 0
SGK1	2.88E-33	0.79018134	genes up-regulated in subtype 0
BAZ1A	1.27E-32	0.9195824	genes up-regulated in subtype 0
SMDT1	1.55E-32	0.66664433	genes up-regulated in subtype 0
EIF3D	6.42E-32	0.82910246	genes up-regulated in subtype 0
LMCD1	6.98E-32	0.95144814	genes up-regulated in subtype 0
BMPR2	7.74E-32	0.895749	genes up-regulated in subtype 0
NR3C1	1.45E-31	0.839952	genes up-regulated in subtype 0
ARRDC3	5.53E-31	0.81207687	genes up-regulated in subtype 0
INSIG1	6.46E-31	1.0632412	genes up-regulated in subtype 0
MAT2A	6.78E-31	1.011956	genes up-regulated in subtype 0
MT-ATP8	9.66E-31	1.00682	genes up-regulated in subtype 0
ARHGEF12	1.30E-30	0.9016519	genes up-regulated in subtype 0
ASAP1	1.44E-30	0.69747573	genes up-regulated in subtype 0
ATF3	3.95E-30	0.43337986	genes up-regulated in subtype 0
TKT	1.37E-29	1.0621749	genes up-regulated in subtype 0
FBL	3.33E-29	0.8154201	genes up-regulated in subtype 0
RAD21	8.95E-29	0.8947441	genes up-regulated in subtype 0
WNK1	1.17E-28	0.6343344	genes up-regulated in subtype 0
DDX21	1.66E-28	0.61011696	genes up-regulated in subtype 0
IER5	2.29E-28	0.5841986	genes up-regulated in subtype 0
ROCK2	2.82E-28	0.7653696	genes up-regulated in subtype 0
MAF	1.20E-27	0.7947302	genes up-regulated in subtype 0
KLF13	1.09E-26	0.8470412	genes up-regulated in subtype 0
PLK2	1.25E-26	0.55943865	genes up-regulated in subtype 0
SPEN	1.87E-26	0.85362834	genes up-regulated in subtype 0
DAZAP2	5.04E-26	0.7217616	genes up-regulated in subtype 0
PRKAR1A	5.06E-26	0.6100446	genes up-regulated in subtype 0
PDLIM5	5.11E-26	0.9206855	genes up-regulated in subtype 0
SERTAD1	3.11E-25	0.47505152	genes up-regulated in subtype 0
SAV1	3.36E-25	0.8785986	genes up-regulated in subtype 0
HEG1	4.72E-25	0.8683601	genes up-regulated in subtype 0
SERINC3	9.11E-25	0.61081314	genes up-regulated in subtype 0
IFRD1	1.18E-24	0.68764883	genes up-regulated in subtype 0
CHCHD10	1.21E-24	0.6787367	genes up-regulated in subtype 0
SP100	1.32E-24	0.66146165	genes up-regulated in subtype 0
VAMP2	1.45E-24	0.6217707	genes up-regulated in subtype 0
NECTIN2	1.57E-24	0.9184015	genes up-regulated in subtype 0
TOB1	1.95E-24	0.7374228	genes up-regulated in subtype 0
BNIP2	2.23E-24	0.8288527	genes up-regulated in subtype 0
AC020916.1	2.29E-24	0.51074404	genes up-regulated in subtype 0
BRD4	3.46E-24	0.6334671	genes up-regulated in subtype 0
RAB11A	5.51E-24	0.6698172	genes up-regulated in subtype 0
SYPL1	7.61E-24	0.79648453	genes up-regulated in subtype 0
F2R	1.07E-23	0.6793404	genes up-regulated in subtype 0
ANP32B	1.57E-23	0.60595554	genes up-regulated in subtype 0
HYAL2	2.11E-23	1.0039536	genes up-regulated in subtype 0
CITED2	2.90E-23	0.77210844	genes up-regulated in subtype 0
CRK	3.00E-23	0.83516777	genes up-regulated in subtype 0
SVIL	4.19E-23	0.59406984	genes up-regulated in subtype 0
BBX	6.70E-23	0.8018303	genes up-regulated in subtype 0
MARCKSL1	7.47E-23	0.57830405	genes up-regulated in subtype 0
RBMX	1.31E-22	0.61238676	genes up-regulated in subtype 0
ANKRD10	1.67E-22	0.5508797	genes up-regulated in subtype 0
CSRP1	1.70E-22	0.69598246	genes up-regulated in subtype 0
TMEM109	2.16E-22	0.81263006	genes up-regulated in subtype 0
CEMIP2	8.42E-22	0.8216316	genes up-regulated in subtype 0
REV3L	9.49E-22	0.63134396	genes up-regulated in subtype 0
HNRNPF	1.18E-21	0.55165637	genes up-regulated in subtype 0
ELF1	1.34E-21	0.6901401	genes up-regulated in subtype 0
SLK	1.35E-21	0.7650268	genes up-regulated in subtype 0
SEPTIN9	2.34E-21	0.651007	genes up-regulated in subtype 0
NIBAN2	2.41E-21	0.8569294	genes up-regulated in subtype 0
ATP2B4	3.21E-21	0.6991987	genes up-regulated in subtype 0
COTL1	4.84E-21	0.61353177	genes up-regulated in subtype 0
C6orf62	5.54E-21	0.6227536	genes up-regulated in subtype 0
PCM1	5.59E-21	0.6490645	genes up-regulated in subtype 0
RBBP6	5.67E-21	0.62216353	genes up-regulated in subtype 0
CSNK1E	6.00E-21	0.71098596	genes up-regulated in subtype 0
ARID4B	6.11E-21	0.5747929	genes up-regulated in subtype 0
CHD4	6.87E-21	0.5720217	genes up-regulated in subtype 0
OAZ2	8.92E-21	0.8027353	genes up-regulated in subtype 0
SEPTIN10	9.68E-21	0.7415401	genes up-regulated in subtype 0
PTBP1	1.56E-20	0.6204242	genes up-regulated in subtype 0
BAG3	3.98E-20	0.6226835	genes up-regulated in subtype 0
LUZP1	4.41E-20	0.5857971	genes up-regulated in subtype 0
NUAK1	7.49E-20	0.67289895	genes up-regulated in subtype 0
CLK1	1.08E-19	0.5489191	genes up-regulated in subtype 0
RNF213	2.37E-19	0.72876996	genes up-regulated in subtype 0
TJP1	3.75E-19	0.51933634	genes up-regulated in subtype 0
ENSA	5.68E-19	0.67832565	genes up-regulated in subtype 0
RSL1D1	6.27E-19	0.5305	genes up-regulated in subtype 0
NIPBL	7.31E-19	0.74923563	genes up-regulated in subtype 0
PHACTR2	8.66E-19	0.5168391	genes up-regulated in subtype 0
GNAQ	1.50E-18	0.6253806	genes up-regulated in subtype 0
POLR2A	1.60E-18	0.68448097	genes up-regulated in subtype 0
CHD2	4.74E-18	0.64648753	genes up-regulated in subtype 0
RAD23A	5.75E-18	0.6633984	genes up-regulated in subtype 0
BOD1L1	1.02E-17	0.53274834	genes up-regulated in subtype 0
RTN3	1.09E-17	0.6568099	genes up-regulated in subtype 0
HMGB2	1.28E-17	0.6996399	genes up-regulated in subtype 0
AL627171.2	1.48E-17	0.68073744	genes up-regulated in subtype 0
PNN	1.58E-17	0.44358453	genes up-regulated in subtype 0
TNFRSF1A	2.64E-17	0.48628327	genes up-regulated in subtype 0
PICALM	2.73E-17	0.5593024	genes up-regulated in subtype 0
TNS1	4.00E-17	0.6987852	genes up-regulated in subtype 0
PRMT1	5.48E-17	0.47464278	genes up-regulated in subtype 0
PTEN	7.85E-17	0.50073093	genes up-regulated in subtype 0
NUDT4	9.90E-17	0.5454796	genes up-regulated in subtype 0
NFE2L1	1.01E-16	0.6039803	genes up-regulated in subtype 0
TRIM28	1.72E-16	0.7092105	genes up-regulated in subtype 0
BPTF	1.76E-16	0.50027347	genes up-regulated in subtype 0
EPHX1	2.74E-16	0.5450013	genes up-regulated in subtype 0
HSPH1	3.88E-16	0.42229727	genes up-regulated in subtype 0
LTBP4	4.30E-16	0.805774	genes up-regulated in subtype 0
RBM17	4.92E-16	0.58992827	genes up-regulated in subtype 0
YTHDC1	6.84E-16	0.6000409	genes up-regulated in subtype 0
RAB21	1.04E-15	0.6526326	genes up-regulated in subtype 0
ROCK1	1.50E-15	0.489632	genes up-regulated in subtype 0
MYO1B	1.81E-15	0.5163899	genes up-regulated in subtype 0
TAF1D	2.06E-15	0.48006043	genes up-regulated in subtype 0
IFNGR1	2.54E-15	0.70490974	genes up-regulated in subtype 0
XRN2	2.54E-15	0.507291	genes up-regulated in subtype 0
NID1	2.74E-15	0.63517976	genes up-regulated in subtype 0
SNTB2	3.32E-15	0.6163676	genes up-regulated in subtype 0
MED13L	4.78E-15	0.510357	genes up-regulated in subtype 0
ITGA5	4.89E-15	0.54365885	genes up-regulated in subtype 0
ARPC5L	4.89E-15	0.543201	genes up-regulated in subtype 0
SHC1	6.01E-15	0.44955045	genes up-regulated in subtype 0
PLP2	6.86E-15	0.43974668	genes up-regulated in subtype 0
DLC1	8.46E-15	0.4574855	genes up-regulated in subtype 0
ARF6	9.53E-15	0.4913663	genes up-regulated in subtype 0
WAC	9.86E-15	0.46549943	genes up-regulated in subtype 0
ACAP2	1.06E-14	0.52765304	genes up-regulated in subtype 0
GSTK1	1.29E-14	0.5300999	genes up-regulated in subtype 0
NUFIP2	1.54E-14	0.40781766	genes up-regulated in subtype 0
EIF2S3	1.88E-14	0.43948558	genes up-regulated in subtype 0
PSME2	1.96E-14	0.44357467	genes up-regulated in subtype 0
PRNP	2.29E-14	0.50464064	genes up-regulated in subtype 0
CUX1	3.30E-14	0.61384463	genes up-regulated in subtype 0
BAG1	3.83E-14	0.48816368	genes up-regulated in subtype 0
PTBP3	4.60E-14	0.5302287	genes up-regulated in subtype 0
RB1CC1	6.83E-14	0.557583	genes up-regulated in subtype 0
FAM120A	8.14E-14	0.5604606	genes up-regulated in subtype 0
COL5A3	8.35E-14	0.3588414	genes up-regulated in subtype 0
PRRC2B	1.36E-13	0.5594144	genes up-regulated in subtype 0
EIF4A3	1.75E-13	0.48455298	genes up-regulated in subtype 0
DHX36	3.24E-13	0.42826337	genes up-regulated in subtype 0
ISG15	3.39E-13	0.34145045	genes up-regulated in subtype 0
SMARCA5	3.57E-13	0.485803	genes up-regulated in subtype 0
C5orf24	4.41E-13	0.5649926	genes up-regulated in subtype 0
KMT2A	4.43E-13	0.3973099	genes up-regulated in subtype 0
NONO	4.93E-13	0.48401922	genes up-regulated in subtype 0
DAAM1	5.91E-13	0.4951861	genes up-regulated in subtype 0
MOB1A	6.86E-13	0.44195068	genes up-regulated in subtype 0
BACE2	8.15E-13	0.5267141	genes up-regulated in subtype 0
FILIP1L	1.11E-12	0.32288778	genes up-regulated in subtype 0
SKI	1.34E-12	0.6338209	genes up-regulated in subtype 0
SMOC2	1.34E-12	0.376203	genes up-regulated in subtype 0
DPP7	1.41E-12	0.41897482	genes up-regulated in subtype 0
PHLDA2	1.41E-12	0.3910307	genes up-regulated in subtype 0
NOP56	1.80E-12	0.571728	genes up-regulated in subtype 0
TRIOBP	2.39E-12	0.5144611	genes up-regulated in subtype 0
PKIG	2.67E-12	0.5113933	genes up-regulated in subtype 0
ILF3	3.94E-12	0.49735197	genes up-regulated in subtype 0
ARID1B	4.94E-12	0.35334405	genes up-regulated in subtype 0
LGALS3BP	6.56E-12	0.34034356	genes up-regulated in subtype 0
PPP1R2	8.70E-12	0.5068916	genes up-regulated in subtype 0
PABPC4	9.68E-12	0.5240883	genes up-regulated in subtype 0
ZFP91	1.45E-11	0.45396164	genes up-regulated in subtype 0
OPTN	1.93E-11	0.46107686	genes up-regulated in subtype 0
VPS13C	1.95E-11	0.49011555	genes up-regulated in subtype 0
PUM1	1.97E-11	0.5320435	genes up-regulated in subtype 0
HES4	2.11E-11	0.3532183	genes up-regulated in subtype 0
ASH1L	2.59E-11	0.44785213	genes up-regulated in subtype 0
STAG2	3.15E-11	0.5868721	genes up-regulated in subtype 0
EBPL	4.00E-11	0.4675926	genes up-regulated in subtype 0
HDGF	5.00E-11	0.5226004	genes up-regulated in subtype 0
PHF3	5.55E-11	0.48636422	genes up-regulated in subtype 0
IPO7	5.79E-11	0.50433165	genes up-regulated in subtype 0
ADD1	5.95E-11	0.45239636	genes up-regulated in subtype 0
VEGFA	6.40E-11	0.45210093	genes up-regulated in subtype 0
C1orf43	7.65E-11	0.5569216	genes up-regulated in subtype 0
FYN	1.18E-10	0.50231445	genes up-regulated in subtype 0
IK	1.21E-10	0.44339788	genes up-regulated in subtype 0
CCT4	1.21E-10	0.4717516	genes up-regulated in subtype 0
ZFHX3	1.58E-10	0.45826262	genes up-regulated in subtype 0
PCNP	1.68E-10	0.40958676	genes up-regulated in subtype 0
PRPF40A	2.45E-10	0.38326335	genes up-regulated in subtype 0
NCKAP1	2.82E-10	0.42119607	genes up-regulated in subtype 0
AOPEP	3.45E-10	0.33291894	genes up-regulated in subtype 0
TMEM256	3.96E-10	0.46782613	genes up-regulated in subtype 0
PNRC2	4.05E-10	0.33260196	genes up-regulated in subtype 0
GPBP1	4.30E-10	0.39482746	genes up-regulated in subtype 0
YWHAG	5.15E-10	0.375322	genes up-regulated in subtype 0
PABPN1	5.40E-10	0.36569554	genes up-regulated in subtype 0
FLOT1	1.04E-09	0.40546042	genes up-regulated in subtype 0
BCAP31	1.06E-09	0.38693422	genes up-regulated in subtype 0
NCOR1	1.08E-09	0.46019393	genes up-regulated in subtype 0
RNF145	1.14E-09	0.416481	genes up-regulated in subtype 0
ATP2A2	1.40E-09	0.36433864	genes up-regulated in subtype 0
TOP1	1.52E-09	0.4081797	genes up-regulated in subtype 0
G3BP2	1.58E-09	0.4262827	genes up-regulated in subtype 0
LUC7L3	1.66E-09	0.35753745	genes up-regulated in subtype 0
EWSR1	1.70E-09	0.42824668	genes up-regulated in subtype 0
HNRNPUL1	1.98E-09	0.37556973	genes up-regulated in subtype 0
ADGRA2	2.03E-09	0.50878626	genes up-regulated in subtype 0
ABL2	2.32E-09	0.37643158	genes up-regulated in subtype 0
LSM14A	2.38E-09	0.46548277	genes up-regulated in subtype 0
GYPC	2.65E-09	0.40035796	genes up-regulated in subtype 0
PYURF	2.89E-09	0.34766552	genes up-regulated in subtype 0
FXR1	3.31E-09	0.43876293	genes up-regulated in subtype 0
PTPRA	4.19E-09	0.3651548	genes up-regulated in subtype 0
ESYT2	4.21E-09	0.48270118	genes up-regulated in subtype 0
MGMT	4.77E-09	0.45810744	genes up-regulated in subtype 0
YPEL3	4.95E-09	0.4018222	genes up-regulated in subtype 0
RBPJ	5.04E-09	0.35149938	genes up-regulated in subtype 0
ADAR	5.39E-09	0.44760916	genes up-regulated in subtype 0
ZC3H13	5.48E-09	0.38500023	genes up-regulated in subtype 0
CLSTN1	5.77E-09	0.54391694	genes up-regulated in subtype 0
LUC7L2	6.52E-09	0.4634398	genes up-regulated in subtype 0
MBD2	6.63E-09	0.4692147	genes up-regulated in subtype 0
CMIP	6.94E-09	0.37829557	genes up-regulated in subtype 0
SELENON	7.06E-09	0.49184236	genes up-regulated in subtype 0
CCT3	7.17E-09	0.36844948	genes up-regulated in subtype 0
SMARCE1	7.68E-09	0.34315568	genes up-regulated in subtype 0
RALY	7.84E-09	0.4946677	genes up-regulated in subtype 0
TNPO1	7.93E-09	0.44726947	genes up-regulated in subtype 0
SMARCA2	9.11E-09	0.33779112	genes up-regulated in subtype 0
RAP1A	9.16E-09	0.40953818	genes up-regulated in subtype 0
CHMP5	9.54E-09	0.31784248	genes up-regulated in subtype 0
RNPS1	9.60E-09	0.42635587	genes up-regulated in subtype 0
ARPP19	9.74E-09	0.40911388	genes up-regulated in subtype 0
CD302	1.00E-08	0.28415477	genes up-regulated in subtype 0
RRAS	1.07E-08	0.43356586	genes up-regulated in subtype 0
PPP1R18	1.56E-08	0.49354956	genes up-regulated in subtype 0
CCDC47	1.62E-08	0.39854178	genes up-regulated in subtype 0
SNHG16	2.86E-08	0.35078865	genes up-regulated in subtype 0
DDX39B	3.46E-08	0.3052304	genes up-regulated in subtype 0
NRN1	4.39E-08	0.44385716	genes up-regulated in subtype 0
RCAN1	4.49E-08	0.37178144	genes up-regulated in subtype 0
EIF3M	5.14E-08	0.32748944	genes up-regulated in subtype 0
CAMTA1	6.36E-08	0.32639682	genes up-regulated in subtype 0
ATN1	7.28E-08	0.43703264	genes up-regulated in subtype 0
CPNE3	7.32E-08	0.4050029	genes up-regulated in subtype 0
EI24	8.12E-08	0.39155224	genes up-regulated in subtype 0
SLTM	8.34E-08	0.3091636	genes up-regulated in subtype 0
MDH2	8.49E-08	0.2833991	genes up-regulated in subtype 0
ATL3	8.51E-08	0.28467906	genes up-regulated in subtype 0
PRKDC	9.47E-08	0.28114948	genes up-regulated in subtype 0
RAB10	9.55E-08	0.33477822	genes up-regulated in subtype 0
HECTD1	1.00E-07	0.43089908	genes up-regulated in subtype 0
TECR	1.13E-07	0.4815306	genes up-regulated in subtype 0
EFEMP1	1.16E-07	0.2858637	genes up-regulated in subtype 0
PRPF38B	1.51E-07	0.37839365	genes up-regulated in subtype 0
ELF2	1.54E-07	0.36964345	genes up-regulated in subtype 0
SRSF4	1.66E-07	0.30933484	genes up-regulated in subtype 0
RYBP	1.69E-07	0.4222437	genes up-regulated in subtype 0
WDR1	1.75E-07	0.34230822	genes up-regulated in subtype 0
ZBTB38	1.98E-07	0.3168645	genes up-regulated in subtype 0
NDUFA7	2.22E-07	0.3515152	genes up-regulated in subtype 0
RBCK1	2.30E-07	0.4346662	genes up-regulated in subtype 0
U2SURP	2.41E-07	0.26771092	genes up-regulated in subtype 0
GLUD1	2.64E-07	0.40835208	genes up-regulated in subtype 0
NHP2	3.04E-07	0.3283676	genes up-regulated in subtype 0
CTDSP2	3.18E-07	0.38641495	genes up-regulated in subtype 0
KPNA4	3.32E-07	0.42222327	genes up-regulated in subtype 0
IMPDH2	4.33E-07	0.36571544	genes up-regulated in subtype 0
RSF1	4.61E-07	0.29824808	genes up-regulated in subtype 0
TBL1XR1	5.00E-07	0.27290156	genes up-regulated in subtype 0
BRD7	7.34E-07	0.35929018	genes up-regulated in subtype 0
ABHD17A	8.72E-07	0.37255955	genes up-regulated in subtype 0
TRIM44	8.83E-07	0.36922243	genes up-regulated in subtype 0
RO60	8.92E-07	0.34947765	genes up-regulated in subtype 0
CCT6A	9.99E-07	0.26909578	genes up-regulated in subtype 0
AHCYL1	1.00E-06	0.30902714	genes up-regulated in subtype 0
TAF7	1.01E-06	0.38050362	genes up-regulated in subtype 0
UBE2R2	1.02E-06	0.35792038	genes up-regulated in subtype 0
SUMO3	1.25E-06	0.27908382	genes up-regulated in subtype 0
SH3KBP1	1.31E-06	0.40563223	genes up-regulated in subtype 0
SORBS3	1.39E-06	0.33781847	genes up-regulated in subtype 0
RTF2	1.40E-06	0.36587808	genes up-regulated in subtype 0
LARP1	1.40E-06	0.3769296	genes up-regulated in subtype 0
APPL1	1.53E-06	0.2827024	genes up-regulated in subtype 0
STAU1	1.66E-06	0.33849207	genes up-regulated in subtype 0
DDX46	1.71E-06	0.26672378	genes up-regulated in subtype 0
PDCD6IP	1.72E-06	0.36909017	genes up-regulated in subtype 0
SETD5	1.74E-06	0.35050192	genes up-regulated in subtype 0
WDR45B	1.78E-06	0.33097428	genes up-regulated in subtype 0
KDSR	1.92E-06	0.2853411	genes up-regulated in subtype 0
APH1A	2.06E-06	0.3411355	genes up-regulated in subtype 0
ERBIN	2.14E-06	0.38592538	genes up-regulated in subtype 0
APEX1	2.18E-06	0.28843555	genes up-regulated in subtype 0
TMEM259	2.19E-06	0.33903605	genes up-regulated in subtype 0
TAOK1	2.27E-06	0.3442174	genes up-regulated in subtype 0
LRP10	2.65E-06	0.28368068	genes up-regulated in subtype 0
ZNF207	3.43E-06	0.2659632	genes up-regulated in subtype 0
EPC1	3.53E-06	0.33166984	genes up-regulated in subtype 0
YPEL5	3.55E-06	0.3077558	genes up-regulated in subtype 0
LTBR	3.88E-06	0.46253997	genes up-regulated in subtype 0
IDS	3.89E-06	0.26956618	genes up-regulated in subtype 0
GHITM	4.09E-06	0.3263978	genes up-regulated in subtype 0
ZYX	5.76E-06	0.28647053	genes up-regulated in subtype 0
MIER1	7.96E-06	0.29567516	genes up-regulated in subtype 0
FGD5-AS1	8.68E-06	0.26306748	genes up-regulated in subtype 0
PPM1G	9.54E-06	0.26986614	genes up-regulated in subtype 0
WASL	1.08E-05	0.29385012	genes up-regulated in subtype 0
MYO1C	1.13E-05	0.29394946	genes up-regulated in subtype 0
YME1L1	1.46E-05	0.26874697	genes up-regulated in subtype 0
PPP1CC	1.51E-05	0.28510427	genes up-regulated in subtype 0
TUBB3	2.03E-05	0.29182678	genes up-regulated in subtype 0
CNIH1	2.33E-05	0.36961496	genes up-regulated in subtype 0
RSU1	2.65E-05	0.30834526	genes up-regulated in subtype 0
NPTN	2.68E-05	0.39154646	genes up-regulated in subtype 0
CCT7	2.73E-05	0.37056908	genes up-regulated in subtype 0
CLIP1	2.96E-05	0.3564361	genes up-regulated in subtype 0
YAP1	3.06E-05	0.33684298	genes up-regulated in subtype 0
TCP1	4.22E-05	0.26106992	genes up-regulated in subtype 0
GPS2	4.30E-05	0.29685184	genes up-regulated in subtype 0
DNAJC21	4.31E-05	0.25929317	genes up-regulated in subtype 0
GGNBP2	4.59E-05	0.29821473	genes up-regulated in subtype 0
MAN1A2	4.81E-05	0.36268374	genes up-regulated in subtype 0
SARS	5.03E-05	0.33419198	genes up-regulated in subtype 0
PSMB7	6.78E-05	0.2500293	genes up-regulated in subtype 0
EIF2A	6.85E-05	0.3591146	genes up-regulated in subtype 0
POLR2E	7.00E-05	0.31513953	genes up-regulated in subtype 0
RNF11	7.30E-05	0.29969835	genes up-regulated in subtype 0
MAP3K2	8.88E-05	0.26669404	genes up-regulated in subtype 0
SNRPD3	9.13E-05	0.26457763	genes up-regulated in subtype 0
AXL	0.000100483	0.33792818	genes up-regulated in subtype 0
DCTN2	0.000107322	0.25489935	genes up-regulated in subtype 0
UBE2Z	0.000108877	0.34461123	genes up-regulated in subtype 0
TMEM43	0.000161364	0.28032708	genes up-regulated in subtype 0
RAB1B	0.000168689	0.29752606	genes up-regulated in subtype 0
METTL9	0.000249286	0.28019494	genes up-regulated in subtype 0
GSPT1	0.000429874	0.25686154	genes up-regulated in subtype 0
MAF1	0.00046146	0.28209788	genes up-regulated in subtype 0
RNF187	0.000602898	0.3017327	genes up-regulated in subtype 0
PTPN11	0.000655153	0.26215708	genes up-regulated in subtype 0
USP34	0.000682807	0.25646213	genes up-regulated in subtype 0
ARPC1A	0.000731954	0.25789112	genes up-regulated in subtype 0
MED4	0.000854403	0.2575605	genes up-regulated in subtype 0
UBE2N	0.00109123	0.25522032	genes up-regulated in subtype 0
HNRNPUL2	0.001251632	0.26616925	genes up-regulated in subtype 0
RAB11B	0.002979552	0.280756	genes up-regulated in subtype 0
GRINA	0.003297302	0.2649723	genes up-regulated in subtype 0
GLO1	0.004758575	0.2602785	genes up-regulated in subtype 0
IGF1	2.08E-51	1.0682774	genes up-regulated in subtype 1	2	and 3
MIR99AHG	2.37E-48	0.9449075	genes up-regulated in subtype 1	2	and 3
LRRC17	2.08E-39	0.9514009	genes up-regulated in subtype 1	2	and 3
FIBIN	6.01E-35	0.79736036	genes up-regulated in subtype 1	2	and 3
P4HA3	2.21E-30	0.8958584	genes up-regulated in subtype 1	2	and 3
RUNX2	4.60E-29	1.01022	genes up-regulated in subtype 1	2	and 3
GPX7	1.02E-27	0.66664386	genes up-regulated in subtype 1	2	and 3
GLT8D1	4.44E-25	0.66464	genes up-regulated in subtype 1	2	and 3
DSEL	7.47E-25	0.7434038	genes up-regulated in subtype 1	2	and 3
DNM3OS	2.35E-24	0.68534964	genes up-regulated in subtype 1	2	and 3
GALNT5	4.53E-24	0.62414837	genes up-regulated in subtype 1	2	and 3
BCKDHB	8.82E-24	1.0160276	genes up-regulated in subtype 1	2	and 3
GOLT1B	5.96E-22	0.7114416	genes up-regulated in subtype 1	2	and 3
CCN4	6.31E-22	0.81014526	genes up-regulated in subtype 1	2	and 3
PLPP4	5.35E-21	0.7141811	genes up-regulated in subtype 1	2	and 3
CADM1	2.21E-20	0.78240025	genes up-regulated in subtype 1	2	and 3
SGCD	2.14E-19	0.6222773	genes up-regulated in subtype 1	2	and 3
CRNDE	2.91E-19	0.5953835	genes up-regulated in subtype 1	2	and 3
PLOD2	6.85E-19	0.6291233	genes up-regulated in subtype 1	2	and 3
RGS3	7.43E-19	0.6458849	genes up-regulated in subtype 1	2	and 3
SCX	2.00E-17	0.71503085	genes up-regulated in subtype 1	2	and 3
ANGPTL1	2.19E-17	0.75980926	genes up-regulated in subtype 1	2	and 3
DNM1	1.48E-16	0.60609704	genes up-regulated in subtype 1	2	and 3
PFN2	1.61E-16	0.6217438	genes up-regulated in subtype 1	2	and 3
ZFHX4	1.81E-16	0.6371901	genes up-regulated in subtype 1	2	and 3
OMD	5.82E-16	0.5625227	genes up-regulated in subtype 1	2	and 3
FAM229B	2.30E-15	0.5628263	genes up-regulated in subtype 1	2	and 3
ALDH1L2	3.40E-15	0.59685034	genes up-regulated in subtype 1	2	and 3
TENM3	7.84E-14	0.58367807	genes up-regulated in subtype 1	2	and 3
SWI5	1.08E-13	0.54030657	genes up-regulated in subtype 1	2	and 3
LINC01116	1.27E-13	0.5251362	genes up-regulated in subtype 1	2	and 3
SEC13	4.06E-13	0.43956146	genes up-regulated in subtype 1	2	and 3
BNC2	5.09E-13	0.6402508	genes up-regulated in subtype 1	2	and 3
FZD1	1.05E-12	0.49203083	genes up-regulated in subtype 1	2	and 3
PGM3	1.12E-12	0.5237267	genes up-regulated in subtype 1	2	and 3
PIEZO2	6.61E-12	0.50990397	genes up-regulated in subtype 1	2	and 3
SIL1	9.03E-12	0.43078253	genes up-regulated in subtype 1	2	and 3
KIAA1217	9.94E-12	0.56977904	genes up-regulated in subtype 1	2	and 3
EIF4E2	1.25E-11	0.45032468	genes up-regulated in subtype 1	2	and 3
CLMP	1.80E-11	0.47180015	genes up-regulated in subtype 1	2	and 3
MED8	3.07E-11	0.52020186	genes up-regulated in subtype 1	2	and 3
LGR4	3.92E-11	0.46077242	genes up-regulated in subtype 1	2	and 3
RGS10	3.99E-11	0.44754624	genes up-regulated in subtype 1	2	and 3
UQCC2	4.33E-11	0.43943232	genes up-regulated in subtype 1	2	and 3
ITGA11	5.49E-11	0.51060164	genes up-regulated in subtype 1	2	and 3
TP53I3	1.27E-10	0.5000764	genes up-regulated in subtype 1	2	and 3
GARS	2.42E-10	0.41305208	genes up-regulated in subtype 1	2	and 3
NID2	2.76E-10	0.4827186	genes up-regulated in subtype 1	2	and 3
PDXK	3.49E-10	0.4094194	genes up-regulated in subtype 1	2	and 3
MEIS2	3.78E-10	0.57867444	genes up-regulated in subtype 1	2	and 3
SRPRB	4.85E-10	0.41518837	genes up-regulated in subtype 1	2	and 3
NRG1	5.27E-10	0.54875267	genes up-regulated in subtype 1	2	and 3
NDUFAF2	1.40E-09	0.44528154	genes up-regulated in subtype 1	2	and 3
TPBG	2.46E-09	0.425452	genes up-regulated in subtype 1	2	and 3
PDE4DIP	2.96E-09	0.42293617	genes up-regulated in subtype 1	2	and 3
SNHG18	3.16E-09	0.4075491	genes up-regulated in subtype 1	2	and 3
THBS3	8.62E-09	0.36122453	genes up-regulated in subtype 1	2	and 3
PTGFRN	1.00E-08	0.3836744	genes up-regulated in subtype 1	2	and 3
MRPL3	1.52E-08	0.3789301	genes up-regulated in subtype 1	2	and 3
MRPL27	1.55E-08	0.39486715	genes up-regulated in subtype 1	2	and 3
TXNDC15	3.24E-08	0.39936763	genes up-regulated in subtype 1	2	and 3
C11orf24	3.59E-08	0.36970675	genes up-regulated in subtype 1	2	and 3
PGM1	3.78E-08	0.42042458	genes up-regulated in subtype 1	2	and 3
LHFPL2	4.05E-08	0.42219877	genes up-regulated in subtype 1	2	and 3
TP53I13	4.99E-08	0.35944644	genes up-regulated in subtype 1	2	and 3
SH3PXD2B	5.17E-08	0.39341244	genes up-regulated in subtype 1	2	and 3
ZNF469	1.06E-07	0.38585535	genes up-regulated in subtype 1	2	and 3
SRP54	2.73E-07	0.47651723	genes up-regulated in subtype 1	2	and 3
NRBF2	2.87E-07	0.37914076	genes up-regulated in subtype 1	2	and 3
SHOX2	3.02E-07	0.38180143	genes up-regulated in subtype 1	2	and 3
SRA1	3.22E-07	0.3651237	genes up-regulated in subtype 1	2	and 3
MAGEH1	3.46E-07	0.3709456	genes up-regulated in subtype 1	2	and 3
SNX7	3.92E-07	0.33801648	genes up-regulated in subtype 1	2	and 3
GTF3C6	4.36E-07	0.35233182	genes up-regulated in subtype 1	2	and 3
PLAGL1	4.81E-07	0.3951733	genes up-regulated in subtype 1	2	and 3
NAGK	5.22E-07	0.32926095	genes up-regulated in subtype 1	2	and 3
PTS	6.86E-07	0.38650882	genes up-regulated in subtype 1	2	and 3
RNMT	7.94E-07	0.40543196	genes up-regulated in subtype 1	2	and 3
RPL26L1	9.26E-07	0.37737876	genes up-regulated in subtype 1	2	and 3
WASHC3	1.42E-06	0.38970882	genes up-regulated in subtype 1	2	and 3
PDLIM4	1.51E-06	0.35498562	genes up-regulated in subtype 1	2	and 3
SERPINE2	2.41E-06	0.58355886	genes up-regulated in subtype 1	2	and 3
MICU1	2.88E-06	0.38873824	genes up-regulated in subtype 1	2	and 3
EIF4EBP1	4.61E-06	0.3106191	genes up-regulated in subtype 1	2	and 3
TTYH3	4.63E-06	0.3423171	genes up-regulated in subtype 1	2	and 3
PRRC1	5.14E-06	0.32107604	genes up-regulated in subtype 1	2	and 3
CCDC107	5.45E-06	0.3012174	genes up-regulated in subtype 1	2	and 3
PAPSS2	6.26E-06	0.3067023	genes up-regulated in subtype 1	2	and 3
DERL1	6.51E-06	0.3281564	genes up-regulated in subtype 1	2	and 3
GFPT1	7.57E-06	0.357929	genes up-regulated in subtype 1	2	and 3
ALG5	8.29E-06	0.32013807	genes up-regulated in subtype 1	2	and 3
B4GALT2	1.13E-05	0.2571534	genes up-regulated in subtype 1	2	and 3
TWIST2	1.67E-05	0.3068303	genes up-regulated in subtype 1	2	and 3
ATP6V1D	1.72E-05	0.29235357	genes up-regulated in subtype 1	2	and 3
NDN	3.39E-05	0.28428093	genes up-regulated in subtype 1	2	and 3
COMMD3	3.47E-05	0.28902856	genes up-regulated in subtype 1	2	and 3
ABRACL	5.61E-05	0.35853624	genes up-regulated in subtype 1	2	and 3
COMMD1	6.74E-05	0.31897143	genes up-regulated in subtype 1	2	and 3
PDIA5	8.83E-05	0.2906573	genes up-regulated in subtype 1	2	and 3
ARL3	0.000119794	0.3024601	genes up-regulated in subtype 1	2	and 3
CNTN1	0.000135011	0.33939657	genes up-regulated in subtype 1	2	and 3
MAP1A	0.000159826	0.26655388	genes up-regulated in subtype 1	2	and 3
NXN	0.000177667	0.28533256	genes up-regulated in subtype 1	2	and 3
LSM1	0.000204379	0.29312736	genes up-regulated in subtype 1	2	and 3
UBE2V2	0.000259245	0.3190117	genes up-regulated in subtype 1	2	and 3
SEMA3C	0.000467413	0.29880196	genes up-regulated in subtype 1	2	and 3
MYH10	0.00051912	0.2606835	genes up-regulated in subtype 1	2	and 3
EMID1	0.000616248	0.3109074	genes up-regulated in subtype 1	2	and 3
JOSD2	0.000971856	0.2533216	genes up-regulated in subtype 1	2	and 3
BABAM2	0.000979416	0.26517588	genes up-regulated in subtype 1	2	and 3
CCDC90B	0.00103456	0.26542947	genes up-regulated in subtype 1	2	and 3
MCTS1	0.001297276	0.275558	genes up-regulated in subtype 1	2	and 3
TMEM243	0.001795197	0.29156116	genes up-regulated in subtype 1	2	and 3
EPRS	0.002270805	0.26601622	genes up-regulated in subtype 1	2	and 3
LAGE3	0.002604908	0.3021502	genes up-regulated in subtype 1	2	and 3
SLC5A3	0.023522939	0.31494585	genes up-regulated in subtype 1	2	and 3
